# Genetic variants of human platelet antigens in the Indian population from 1029 whole genomes

**DOI:** 10.1101/2022.10.29.514338

**Authors:** Mercy Rophina, Rahul C Bhoyar, Mohamed Imran, Vigneshwar Senthivel, Mohit Kumar Divakar, Anushree Mishra, Bani Jolly, Sridhar Sivasubbu, Vinod Scaria

**Affiliations:** CSIR Institute of Genomics and Integrative Biology (CSIR-IGIB), Mathura Road, Delhi 110025, INDIA; Academy of Scientific and Innovative Research (AcSIR), CSIR-HRDC Campus, Sector 19, Kamla Nehru Nagar, Ghaziabad, Uttar Pradesh 201002, INDIA

**Keywords:** Human Platelet Antigens, Indian population, allele frequency, genotype prevalence

## Abstract

**Background:** Genetic variants in human platelet antigens (HPAs) considered as allo- or auto antigens are associated with various disorders including neonatal alloimmune thrombocytopenia, platelet transfusion refractoriness and post-transfusion purpura. While global differences in genotype frequencies were observed, the distribution of HPA variants in the Indian population are largely unknown. This study aims to explore the landscape of HPA variants in India to provide a basis for risk assessment and management of related complications.

**Materials and methods:** Population specific frequencies of genetic variants associated with the 35 classes of HPAs (HPA-1 to HPA-35) were estimated by systematically analyzing genomic variations of 1029 healthy Indian individuals as well as from global population genome datasets..

**Results:** Allele frequencies of the most clinically relevant HPA systems in the Indian population were found as follows, HPA-1a – 0.89, HPA-1b – 0.15, HPA-2a – 0.94, HPA-2b – 0.05, HPA-3a – 0.66, HPA-3b – 0.36, HPA-4a – 1.00, HPA-4b – 0, HPA-5a – 0.92, HPA-5b – 0.08, HPA-6a – 1.00, HPA-6b – 0, HPA-15a – 0.58 and HPA-15b – 0.42. In addition, HPA-4b allele frequencies were found to be significantly higher in India in comparison to global populations.

**Conclusion:** This study provides the first comprehensive analysis of HPA allele and genotype frequencies using large scale representative whole genome sequencing data of the Indian population.
