## Supplementary Tables 1-2 for "Genetic variants of human platelet antigens in the Indian population from 1029 whole genomes"

### Sheet: HPA-gnomAD Frequencies 
HPA	HGNC Gene	Chromosome	Entrez Gene	Ref-Seq	Uni-Prot	dbSNP	African/African-American	Latino/Admixed-American	Amish	European-Finnish	European-Non-Finnish	Middle Eastern	Ashkenazi Jewish	South Asian	East Asian	Other
HPA-1b	ITGB3	17	3690	NM 000212	ITB3 Human	rs5918	0.1054	0.1025	0.1491	0.1333	0.1561	0.1424	0.1436	0.09979	0.006339	0.1422
HPA-2b	GP1BA	17	2811	NM_000173	GPBA_Human	rs6065	0.2238	0.1355	0.05811	0.08775	0.07849	0.1392	0.1303	0.05919	0.0599	0.1287
HPA-3b	ITGA2B	17	3674	NM_000419	ITAB_Human	rs5911	0.3943	0.3492	0.4134	0.4352	0.3849	0.3228	0.4363	0.354	0.446	0.3623
HPA-4b	ITGB3	17	3690	NM_000212	ITB3_Human	rs5917	0.0004589	0.007007	0	0	0.0001029	0	0	0.001037	0.003083	0.000956
HPA-4	ITGB3	17	3690	NM_000212	ITB3_Human	rs5917	0.0004589	0.007007	0	0	0.0001029	0	0	0.001037	0.003083	0.000956
HPA-5b	ITGA2	5	3673	NM_002203	ITA2_Human	rs1801106	0.1875	0.08499	0.03846	0.05866	0.0903	0.1592	0.1119	0.08732	0.02688	0.1241
HPA-5	ITGA2	5	3673	NM_002203	ITA2_Human	rs1801106	0.1875	0.08499	0.03846	0.05866	0.0903	0.1592	0.1119	0.08732	0.02688	0.1241
HPA-5	ITGA2	5	3673	NM_002203	ITA2_Human	rs1801106	0.1875	0.08499	0.03846	0.05866	0.0903	0.1592	0.1119	0.08732	0.02688	0.1241
HPA-6b	ITGB3	17	3690	NM_000212	ITB3_Human	rs13306487	2.412e-05	0.0003925	0	0.00894	0.0004262	0	0.000576	0.0002071	0.01984	0.002388
HPA-7b	ITGB3	17	3690	NM_000212	ITB3_Human	rs121918448	2.413e-05	0	0	0	8.821e-05	0.003165	0	0	0	0
HPA-8b	ITGB3	17	3690	NM_000212	ITB3_Human	rs151219882	2.413e-05	0	0	0	0.0001029	0	0	0	0	0
HPA-9b	ITGA2B	17	3674	NM_000419	ITAB_Human	rs74988902	0.000869	0.001897	0	0.001883	0.003794	0	0.007205	0.0004137	0	0.00191
HPA-10b	ITGB3	17	3690	NM_000212	ITB3_Human	rs200358667	4.826e-05	0	0	0	5.879e-05	0	0	0	0.0001925	0
HPA-11b	ITGB3	17	3690	NM_000212	ITB3_Human	rs377302275	7.242e-05	0	0	0	4.41e-05	0	0.000288	0	0	0
HPA-12b	GP1BB	22	2812	NM_000407	GPBB_Human	rs375285857	0.0003378	0.003338	0	0.0004721	0.001294	0.006369	0.002017	0.0008271	0	0.002395
HPA-13b	ITGA2	5	3673	NM_002203	ITA2_Human	rs79932422	9.67e-05	0.0009849	0	0	0.001237	0	0	0	0	0.001438
HPA-14b	ITGB3	17	3690	NM_000212	ITB3_Human
HPA-15b	CD109	8	135228	NM_133493	Q8TDJ3	rs10455097	0.6547	0.5335	0.4229	0.4252	0.5045	0.5127	0.5136	0.412	0.5363	0.5307
HPA-16b	ITGB3	17	3690	NM_000212	ITB3_Human	rs74708909	0	0	0	0	0	0	0	0	0	0
HPA-17b	ITGB3	17	3690	NM_000212	ITB3_Human	rs770992614	4.828e-05	0	0	0	2.94e-05	0	0	0	0	0
HPA-18b	ITGA2	5	3673	NM_002203	ITA2_Human	rs267606593	0	0	0	0	0	0	0	0	0	0
HPA-19b	ITGB3	17	3690	NM_000212	ITB3_Human	rs80115510	0	0	0	0	0	0	0	0	0	0
HPA-20b	ITGA2B	17	3674	NM_000419	ITAB_Human	rs78299130	0	0	0	0	0.0001176	0	0	0	0	0.000478
HPA-21b	ITGB3	17	3690	NM_000212	ITB3_Human	rs70940817	2.414e-05	6.549e-05	0	0	2.94e-05	0	0	0	0.005196	0
HPA-22b	ITGA2B	17	3674	NM_000419	ITAB_Human	rs142811900	0	0	0	0	0	0	0	0	0	0
HPA-23b	ITGB3	17	3690	NM_000212	ITB3_Human	rs139166528	2.414e-05	0	0	0	1.471e-05	0	0	0	0	0
HPA-24b	ITGA2B	17	3674	NM_000419	ITAB_Human	rs281864910	0	0	0	0	7.35e-05	0	0	0	0	0
HPA-25b	ITGA2	5	3673	NM_002203	ITA2_Human	rs771035051	0	0	0	0	0.0001029	0	0	0	0	0
HPA-26b	ITGB3	17	3690	NM_000212	ITB3_Human	rs1156382155	0	0	0	0	1.47e-05	0	0	0	0	0
HPA-27b	ITGA2B	17	3674	NM_000419	ITAB_Human	rs149468422	0.02107	0.001309	0	0	0.0001765	0.003165	0	0	0	0.004776
HPA-28b	ITGA2B	17	3674	NM_000419	ITAB_Human	rs368953599	0	0	0	0	2.94e-05	0	0	0	0	0
HPA-29b	ITGB3	17	3690	NM_000212	ITB3_Human	rs544276300	4.827e-05	0	0	0	0	0	0	0	0	0
HPA-30b	ITGA2B	17	3674	NM_000419	ITAB_Human	rs377753373	7.239e-05	0	0	0	1.47e-05	0	0	0.01759	0	0
HPA-31b	GP9	3	2815	NM_000174	GPIX_Human	rs202229101	0.0004582	0.001308	0	0.00122	0	0.003165	0	0	0.0001929	0.002388
HPI-32b	ITGB3	17	3690	NM_000212	ITB3_Human	rs879083862	0	6.556e-05	0	0	0	0	0	0	0	0
HPA-33b	ITGB3	17	3690	NM_000212	ITB3_Human	rs1555572829	0	0	0	0	0	0	0	0	0	0
HPA-34b	ITGB3	17	3690	NM_000212	ITB3_Human	rs777748046	2.413e-05	0	0	0	1.47e-05	0	0	0	0	0
HPA-35b	ITGB3	17	3690	NM_000212	ITB3_Human	rs779974422	0	0	0	0	0	0	0	0	0	0

### Sheet: HPA-1000G Frequencies
HPA	HGNC Gene	Chromosome	Entrez Gene	Ref-Seq	Uni-Prot	dbSNP	AFR	AMR	EAS	EUR	SAS	ACB	ASW	ESN	GWD	LWK	MSL	YRI	CLM	MXL	PEL	PUR	CDX	CHB	CHS	JPT	KHV	CEU	FIN	GBR	IBS	TSI	BEB	GIH	ITU	PJU	STU
HPA-4b	ITGB3	17	3690	NM_000212	ITB3_Human	rs5917	0	0.012	0.004	0	0.001	0	0	0	0	0	0	0	0	0.031	0.018	0.005	0.005	0.005	0	0.01	0	0	0	0	0	0	0.006	0	0	0	0
HPA-4	ITGB3	17	3690	NM_000212	ITB3_Human	rs5917	0	0.012	0.004	0	0.001	0	0	0	0	0	0	0	0	0.031	0.018	0.005	0.005	0.005	0	0.01	0	0	0	0	0	0	0.006	0	0	0	0
HPA-12b	GP1BB	22	2812	NM_000407	GPBB_Human	rs375285857	0	0.004	0	0.001	0.001	0	0	0	0	0	0	0	0.016	0	0	0	0	0	0	0	0	0	0	0	0.005	0	0	0.005	0	0	0
HPA-21b	ITGB3	17	3690	NM_000212	ITB3_Human	rs70940817	0	0	0.003	0	0	0	0	0	0	0	0	0	0	0	0	0	0.005	0	0.005	0.005	0	0	0	0	0	0	0	0	0	0	0
HPA-31b	GP9	3	2815	NM_000174	GPIX_Human	rs202229101	0	0.001	0	0	0	0	0	0	0	0	0	0	0.005	0	0	0	0	0	0	0	0	0	0	0	0	0	0	0	0	0	0
HPA-1b	ITGB3	17	3690	NM 000212	ITB3 Human	rs5918	0.092	0.102	0.009	0.132	0.113	0.109	0.082	0.091	0.071	0.116	0.018	0.139	0.106	0.102	0.053	0.139		0.01	0.005	0.01	0.02	0.126	0.111	0.132	0.136	0.154	0.11	0.092	0.123	0.13	0.113
HPA-2b	GP1BA	17	2811	NM_000173	GPBA_Human	rs6065	0.251	0.154	0.07	0.087	0.062	0.245	0.246	0.207	0.226	0.308	0.288	0.245	0.144	0.133	0.182	0.154	0.065	0.063	0.033	0.144	0.045	0.056	0.136	0.066	0.093	0.084	0.07	0.068	0.064	0.068	0.044
HPA-3b	ITGA2B	17	3674	NM_000419	ITAB_Human	rs5911	0.433	0.365	0.456	0.389	0.335	0.438	0.426	0.354	0.473	0.394	0.506	0.444	0.356	0.43	0.406	0.298	0.516	0.456	0.424	0.399	0.495	0.374	0.429	0.379	0.397	0.364	0.372	0.34	0.328	0.344	0.299
HPA-15b	CD109	8	135228	NM_133493	Q8TDJ3	rs10455097	0.655	0.507	0.527	0.495	0.343	0.635	0.623	0.641	0.642	0.682	0.659	0.69	0.452	0.633	0.476	0.505	0.548	0.505	0.571	0.462	0.551	0.571	0.354	0.522	0.533	0.495	0.349	0.32	0.314	0.385	0.348
